# Assessment of a western blot signal for the Bcnt/Cfdp1, a tentative component of Srcap chromatin remodeling complex; trial to overcome off-target problems

**DOI:** 10.1101/739862

**Authors:** Shintaro Iwashita, Takehiro Suzuki, Yoshimitsu Kiriyama, Naoshi Dohmae, Yoshiharu Ohka, Si-Young Song, Kentaro Nakashima

## Abstract

The BCNT (Bucentaur) protein family is characterized by a conserved amino acid sequence at the C-terminus (BCNT-C domain) and plays an essential role in gene expression and chromosomal maintenance in fungi, fly, and chicken. The mammalian Bucentaur/Craniofacial developmental protein 1 (Bcnt/Cfdp1) is also a tentative component of the Srcap (SNF2-Related CBP Activator Protein) chromatin remodeling complex, but little is known about its properties, partly because there are few suitable antibodies to detect the endogenous protein. We used multiple anti-Bcnt/Cfdp1 antibodies against unrelated immunogens derived from BCNT-C domain and mouse-specific N-terminal peptide. To assign western blot signals and evaluate these antibodies, we utilized a stem cell line from mutant embryos of mouse *Bcnt/Cfdp1*, whose mRNA expression levels were reduced to 75% of the parental cells. In western blotting of these mutant and parental cell extracts with the anti-Bcnt/Cfdp1 antibodies, mouse Bcnt/Cfdp1 was detected as a doublet of approximately 45 kDa. LC-MS/MS analysis of the corresponding doublet for the Flag-tagged mouse Bcnt/Cfdp1 constitutively expressed in T-REx 293 cell (a HEK293 derivative) exhibited that the upper band was much more phosphorylated than the lower band and that there was preferential Ser phosphorylation in the WESF motif in the BCNT-C domain. Western blot with these validated antibodies indicated a preferential expression of Bcnt/Cfdp1 in the early stages of brain development in mouse and rat, which is consistent with the expression of Bcnt/Cfdp1 mRNA. This article describes the evaluation of anti-Bcnt/Cfdp1 antibodies, including a scheme to prepare a potential negative control for western blot, and discusses immune-cross reactions with off-target proteins, particularly immunoreaction probabilities.
