## Supplemental Table 1 for "Assessment of a western blot signal for the Bcnt/Cfdp1, a tentative component of Srcap chromatin remodeling complex; trial to overcome off-target problems"

### Sheet: Summary
Digestive enzyme	Coverag [%]	# Peptides	# PSMs	# Unique Peptides	Score Mascot: Mascot	# Peptides by Search Engine: Mascot	Abundance Ratio: (Upper band) /Lower band)	Significant phosphorylation sites in each fragment*
AP1	60	24	1220	13	31543	24	1.037	Phospho [S77; S123; T213; S214; T217; S257]
AspN	62	50	231	50	3812	50	1.096	Phospho [S32; S37; S123; S138; S257]
CT	67	30	479	30	3575	30	1.039	Phospho [S37; S138; S214; S257]
								* The target is Flag_tagged_mouse_Bcnt containing 11 additional amino acids and serine phosphorylation of the Flag tag is removed.

### Sheet: API
Description	Coverage [%]	# Peptides	# PSMs	# Unique Peptides	# AAs	MW [kDa]	calc. pI	Score Mascot: Mascot	# Peptides (by Search Engine): Mascot	Abundance Ratio: (API_upper band) / (API_Lower band)	Modifications
Flag_tagged_mouse_Bcnt	60	24	1220	13	306	34.2	4.81	31543	24	1.037	Phospho [S77(100); S123(100); S150(99.4); S214(99.1); S257(100)]; Acetyl [N-Term]
	Confidence	Annotated Sequence	Modifications	Modifications in Master Proteins	# PSMs	# Missed Cleavages	Theo. MH+ [Da]	Abundance Ratio: (API_upper band) / (API_Lower band)	Quan Info	Confidence (by Search Engine): Mascot	Ions Score (by Search Engine): Mascot	Top Apex RT [min]	Sequence in Protein	Positions in Protein	Peptide Group Modifications in Protein	Quan Usage
	High	[K].ADELDK.[P]			7	0	690.33	3.259		High	14	8.27	K.ADELDK.P	[158-163]		Used
	High	[K].PQALVTSPATPLPAGSGIK.[R]	2xPhospho [T10(100); T/S]	Flag_tagged_mouse_Bcnt 2xPhospho [T217(100); T/S]	5	0	1964.95	100		High	30	12.32	K.PQALVTSPATPLPAGSGIK.R	[208-226]	2xPhospho [T217(100); T/S]	Used
	High	[K].QSGLLLEEEEDGK.[E]	1xGln->pyro-Glu [N-Term]		4	0	1429.67	0.942		High	78	12.94	K.QSGLLLEEEEDGK.E	[76-88]		Used
	High	[K].QSGLLLEEEEDGK.[E]			19	0	1446.7	0.741		High	98	11.69	K.QSGLLLEEEEDGK.E	[76-88]		Used
	High	[K].QSGLLLEEEEDGK.[E]	1xPhospho [S2(100)]	Flag_tagged_mouse_Bcnt 1xPhospho [S77(100)]	1	0	1526.66		No Quan Values	High	16		K.QSGLLLEEEEDGK.E	[76-88]	1xPhospho [S77(100)]	Not Used
	High	[K].QTEREKPQALVTSPATPLPAGSGIK.[R]	1xGln->pyro-Glu [N-Term]		4	1	2559.38	0.542		High	57	11.79	K.QTEREKPQALVTSPATPLPAGSGIK.R	[202-226]		Used
	High	[K].QTEREKPQALVTSPATPLPAGSGIK.[R]			36	1	2576.4	0.92		High	82	11.25	K.QTEREKPQALVTSPATPLPAGSGIK.R	[202-226]		Used
	High	[K].QTEREKPQALVTSPATPLPAGSGIK.[R]	1xGln->pyro-Glu [N-Term]; 1xPhospho [S13(100)]	Flag_tagged_mouse_Bcnt 1xPhospho [S214(100)]	5	1	2639.34	100		High	48	12	K.QTEREKPQALVTSPATPLPAGSGIK.R	[202-226]	1xPhospho [S214(100)]	Used
	High	[K].QTEREKPQALVTSPATPLPAGSGIK.[R]	1xPhospho [T12(98.9)]	Flag_tagged_mouse_Bcnt 1xPhospho [T213(98.9)]	10	1	2656.37	6.105		High	49	11.47	K.QTEREKPQALVTSPATPLPAGSGIK.R	[202-226]	1xPhospho [T213(98.9)]	Used
	High	[K].PQALVTSPATPLPAGSGIK.[R]	1xPhospho [S7(99.3)]	Flag_tagged_mouse_Bcnt 1xPhospho [S214(99.3)]	6	0	1884.98	7.06		High	89	12.42	K.PQALVTSPATPLPAGSGIK.R	[208-226]	1xPhospho [S214(99.3)]	Used
	High	[K].QTEREKPQALVTSPATPLPAGSGIK.[R]	2xPhospho [T16(100); T/S]	Flag_tagged_mouse_Bcnt 2xPhospho [T217(100); T/S]	1	1	2736.34	100		High	48	11.45	K.QTEREKPQALVTSPATPLPAGSGIK.R	[202-226]	2xPhospho [T217(100); T/S]	Used
	High	[K].RASGMSSLLGK.[I]	1xOxidation [M5]		59	0	1122.59	0.585		High	41	9.31	K.RASGMSSLLGK.I	[227-237]		Used
	High	[K].RKQSGLLLEEEEDGK.[E]	1xPhospho [S4(100)]	Flag_tagged_mouse_Bcnt 1xPhospho [S77(100)]	4	1	1810.86	2.932		High	91	10.7	K.RKQSGLLLEEEEDGK.E	[74-88]	1xPhospho [S77(100)]	Used
	High	[K].SKLDWESFK.[E]			22	1	1139.57	0.202	Shared	High	51	11.91	K.SKLDWESFK.E	[251-259]		Not Used
	High	[K].SKLDWESFK.[E]	1xPhospho [S7(100)]	Flag_tagged_mouse_Bcnt 1xPhospho [S257(100)]	5	1	1219.54	68.062	Shared	High	56	11.45	K.SKLDWESFK.E	[251-259]	1xPhospho [S257(100)]	Not Used
	High	[K].SKLDWESFKEEEGIGEELAIHNRGK.[E]			19	2	2901.44	0.454	Shared	High	83	12.62	K.SKLDWESFKEEEGIGEELAIHNRGK.E	[251-275]		Not Used
	High	[K].SKLDWESFKEEEGIGEELAIHNRGK.[E]	1xPhospho [S7(100)]	Flag_tagged_mouse_Bcnt 1xPhospho [S257(100)]	71	2	2981.4	26.827	Shared	High	94	12.68	K.SKLDWESFKEEEGIGEELAIHNRGK.E	[251-275]	1xPhospho [S257(100)]	Not Used
	High	[K].VAEETEEISSNK.[P]			16	0	1335.63	1.074		High	85	9.37	K.VAEETEEISSNK.P	[142-153]		Used
	High	[K].VAEETEEISSNKPLVK.[A]			87	1	1772.93	0.758		High	116	10.37	K.VAEETEEISSNKPLVK.A	[142-157]		Used
	High	[K].RASGMSSLLGK.[I]			33	0	1106.6	100		High	48	10.88	K.RASGMSSLLGK.I	[227-237]		Used
	High	[K].VAEETEEISSNKPLVK.[A]	1xPhospho [S9(99.4)]	Flag_tagged_mouse_Bcnt 1xPhospho [S150(99.4)]	2	1	1852.89	100		High	78	10.6	K.VAEETEEISSNKPLVK.A	[142-157]	1xPhospho [S150(99.4)]	Used
	High	[K].PQALVTSPATPLPAGSGIK.[R]			79	0	1805.02	1.037		High	117	12.18	K.PQALVTSPATPLPAGSGIK.R	[208-226]		Used
	High	[K].MSTLEK.[S]			29	0	708.36	100	Shared	High	36	8.61	K.MSTLEK.S	[245-250]		Not Used
	High	[K].ADELDKPRESEK.[V]			40	1	1416.7	1.165		High	49	8.3	K.ADELDKPRESEK.V	[158-169]		Used
	High	[K].AQGIPARK.[R]			86	0	840.505	2.756		High	18	8.06	K.AQGIPARK.R	[66-73]		Used
	High	[K].EDELWASFLNDVGPK.[S]			26	0	1719.82	1.43	Shared	High	86	15.28	K.EDELWASFLNDVGPK.S	[117-131]		Not Used
	High	[K].EDELWASFLNDVGPK.[S]	1xPhospho [S7(100)]	Flag_tagged_mouse_Bcnt 1xPhospho [S123(100)]	1	0	1799.79		Shared	High	70		K.EDELWASFLNDVGPK.S	[117-131]	1xPhospho [S123(100)]	Not Used
	High	[K].EDEVDGEEQAEK.[T]			19	0	1377.57	0.878		High	68	8.85	K.EDEVDGEEQAEK.T	[47-58]		Used
	High	[K].EEEGIGEELAIHNRGK.[E]			69	0	1780.88	0.601	Shared	High	88	10.73	K.EEEGIGEELAIHNRGK.E	[260-275]		Not Used
	High	[K].EGYIERK.[A]			21	0	894.468	1.112	Shared	High	25	8.35	K.EGYIERK.A	[276-282]		Not Used
	High	[K].EVDAASK.[E]			7	0	719.357	10.099		High	22	7.95	K.EVDAASK.E	[188-194]		Used
	High	[K].MSTLEK.[S]	1xOxidation [M1]		20	0	724.355	3.849	Shared	High	38	8.17	K.MSTLEK.S	[245-250]		Not Used
	High	[K].KEDELWASFLNDVGPK.[S]			47	1	1847.92	1.429	Shared	High	123	14.45	K.KEDELWASFLNDVGPK.S	[116-131]		Not Used
	High	[K].KKEDELWASFLNDVGPK.[S]			137	2	1976.01	1.498	Shared	High	135	13.87	K.KKEDELWASFLNDVGPK.S	[115-131]		Not Used
	High	[K].KKEDELWASFLNDVGPK.[S]	1xPhospho [S9(100)]	Flag_tagged_mouse_Bcnt 1xPhospho [S123(100)]	4	2	2055.98	4.378	Shared	High	92	14.52	K.KKEDELWASFLNDVGPK.S	[115-131]	1xPhospho [S123(100)]	Not Used
	High	[K].LDWESFK.[E]			17	0	924.446	0.231	Shared	High	46	12.91	K.LDWESFK.E	[253-259]		Not Used
	High	[K].LDWESFK.[E]	1xPhospho [S5(100)]	Flag_tagged_mouse_Bcnt 1xPhospho [S257(100)]	3	0	1004.41	100	Shared	High	35	13.48	K.LDWESFK.E	[253-259]	1xPhospho [S257(100)]	Not Used
	High	[K].LDWESFKEEEGIGEELAIHNRGK.[E]			21	1	2686.31	0.401	Shared	High	112	13.06	K.LDWESFKEEEGIGEELAIHNRGK.E	[253-275]		Not Used
	High	[K].LDWESFKEEEGIGEELAIHNRGK.[E]	1xPhospho [S5(100)]	Flag_tagged_mouse_Bcnt 1xPhospho [S257(100)]	36	1	2766.28	23.101	Shared	High	104	13.19	K.LDWESFKEEEGIGEELAIHNRGK.E	[253-275]	1xPhospho [S257(100)]	Not Used
	High	[-].MDYKDDDDK.[G]	1xAcetyl [N-Term]	Flag_tagged_mouse_Bcnt 1xAcetyl [N-Term]	2	1	1186.46	100		High	59	9.9	-.MDYKDDDDK.G	[1-9]	1xAcetyl [N-Term]	Used
	High	[-].MDYKDDDDK.[G]	1xAcetyl [N-Term]; 1xOxidation [M1]	Flag_tagged_mouse_Bcnt 1xAcetyl [N-Term]	12	1	1202.45	0.494		High	66	8.58	-.MDYKDDDDK.G	[1-9]	1xAcetyl [N-Term]	Used
	High	[K].KEDELWASFLNDVGPK.[S]	1xPhospho [S8(100)]	Flag_tagged_mouse_Bcnt 1xPhospho [S123(100)]	3	1	1927.88		Shared	High	79		K.KEDELWASFLNDVGPK.S	[116-131]	1xPhospho [S123(100)]	Not Used
	High	[K].VFDFAGEEVRVTK.[E]			125	0	1496.77	0.811	Shared	High	66	12.21	K.VFDFAGEEVRVTK.E	[175-187]		Not Used

### Sheet: AspN
Description	Coverage [%]	# Peptides	# PSMs	# Unique Peptides	# AAs	MW [kDa]	calc. pI	Score Mascot: Mascot	# Peptides (by Search Engine): Mascot	Abundance Ratio: (AspN_upper band) / (AspN_lower band)	Modifications
Flag_tagged_mouse_Bcnt	62	50	231	50	306	34.2	4.81	3812	50	1.096	Phospho [S11(100); S32(100); S37(100); S123(100); S138(100); S251(100); S257(100)]
	Confidence	Annotated Sequence	Modifications	Modifications in Master Proteins	# PSMs	# Missed Cleavages	Theo. MH+ [Da]	Abundance Ratio: (AspN_upper band) / (AspN_lower band)	Quan Info	Confidence (by Search Engine): Mascot	Ions Score (by Search Engine): Mascot	Top Apex RT [min]	Sequence in Protein	Positions in Protein	Peptide Group Modifications in Protein	Quan Usage
	High	[V].DAASKEAKSFLKQT.[E]			5	1	1523.81	1.372		High	66	8.54	V.DAASKEAKSFLKQT.E	[190-203]		Used
	High	[E].DYLPSGGEYSE.[D]	2xPhospho [S5(100); S10(100)]	Flag_tagged_mouse_Bcnt 2xPhospho [S32(100); S37(100)]	2	2	1376.43	1.202		High	45	10.25	E.DYLPSGGEYSE.D	[28-38]	2xPhospho [S32(100); S37(100)]	Used
	High	[E].DYLPSGGEYSED.[D]	2xPhospho [S5(100); S10(100)]	Flag_tagged_mouse_Bcnt 2xPhospho [S32(100); S37(100)]	4	3	1491.46	1.076		High	22	10.25	E.DYLPSGGEYSED.D	[28-39]	2xPhospho [S32(100); S37(100)]	Used
	High	[K].EAKSFLKQT.[E]			4	0	1051.58	0.569		High	22	7.82	K.EAKSFLKQT.E	[195-203]		Used
	High	[K].EAKSFLKQTER.[E]			6	1	1336.72	0.24		High	53	7.63	K.EAKSFLKQTER.E	[195-205]		Used
	High	[K].EEEGIGEELAIHNRGK.[E]			4	4	1780.88	2.479		High	44	8.56	K.EEEGIGEELAIHNRGK.E	[260-275]		Used
	High	[K].EEEGIGEELAIHNRGKEGYIERKAFL.[D]			6	6	2987.52	2.512		High	18	9.65	K.EEEGIGEELAIHNRGKEGYIERKAFL.D	[260-285]		Used
	High	[E].EEGIGEELAIHNRGK.[E]			2	3	1651.84	0.24		High	53	8.51	E.EEGIGEELAIHNRGK.E	[261-275]		Used
	High	[E].EEGIGEELAIHNRGKEGYIERKAFL.[D]			4	5	2858.48	0.889		High	29	9.62	E.EEGIGEELAIHNRGKEGYIERKAFL.D	[261-285]		Used
	High	[G].EELAIHNRGK.[E]			4	1	1166.63	0.927		High	51	7.3	G.EELAIHNRGK.E	[266-275]		Used
	High	[G].EELAIHNRGKEGYI.[E]			1	2	1628.84		No Quan Values	High	23		G.EELAIHNRGKEGYI.E	[266-279]		Not Used
	High	[G].EELAIHNRGKEGYIERKAFL.[D]			10	3	2373.27	2.481		High	33	8.8	G.EELAIHNRGKEGYIERKAFL.D	[266-285]		Used
	High	[T].EEISSNKPLVKA.[D]			4	1	1314.73	0.972		High	47	7.86	T.EEISSNKPLVKA.D	[147-158]		Used
	High	[T].EEISSNKPLVKADEL.[D]			2	3	1671.88		No Quan Values	High	16		T.EEISSNKPLVKADEL.D	[147-161]		Not Used
	High	[A].EETEEISSNKPLVKA.[D]			4	3	1673.86	1.099		High	56	8.48	A.EETEEISSNKPLVKA.D	[144-158]		Used
	High	[G].EEVRVTK.[E]			1	1	860.484		No Quan Values	High	33		G.EEVRVTK.E	[181-187]		Not Used
	High	[G].EEVRVTKEV.[D]			2	2	1088.59	0.886		High	28	7.7	G.EEVRVTKEV.D	[181-189]		Used
	High	[Q].EGGLGSENARKKKE.[D]			3	2	1502.79	0.126		High	53	7.11	Q.EGGLGSENARKKKE.D	[104-117]		Used
	High	[E].EGIGEELAIHNRGK.[E]			1	2	1522.8	0.01		High	19	8.4	E.EGIGEELAIHNRGK.E	[262-275]		Used
	High	[K].EGYIERKAFL.[D]			4	1	1225.66	0.505		High	42	8.94	K.EGYIERKAFL.D	[276-285]		Used
	High	[L].EKSKLDWESFKEEEGIG.[E]	1xPhospho [S3(100)]	Flag_tagged_mouse_Bcnt 1xPhospho [S251(100)]	1	5	2090.93		No Quan Values	High	18		L.EKSKLDWESFKEEEGIG.E	[249-265]	1xPhospho [S251(100)]	Not Used
	High	[E].ELAIHNRGK.[E]			2	0	1037.59		No Quan Values	High	23		E.ELAIHNRGK.E	[267-275]		Not Used
	High	[E].EISSNKPLVKA.[D]			5	0	1185.68	0.941		High	30	7.73	E.EISSNKPLVKA.D	[148-158]		Used
	High	[N].ELVKEDEVDGEEQA.[E]			2	6	1589.72	1.33		High	41	8.37	N.ELVKEDEVDGEEQA.E	[43-56]		Used
	High	[E].EQEGGLGSENARKKKE.[D]			2	3	1759.89	0.01		High	31	6.3	E.EQEGGLGSENARKKKE.D	[102-117]		Used
	High	[R].ESEKVKITKVF.[D]			4	1	1307.76	0.574		High	25	8.58	R.ESEKVKITKVF.D	[166-176]		Used
	High	[W].ESFKEEEGIGEELAIHNRGK.[E]			4	5	2272.12	0.17		High	71	9.03	W.ESFKEEEGIGEELAIHNRGK.E	[256-275]		Used
	High	[E].ETEEISSNKPLVKA.[D]			2	2	1544.82	100		High	21	8.22	E.ETEEISSNKPLVKA.D	[145-158]		Used
	High	[L].DWESFKEEEGIGEELAIHNRGK.[E]	1xPhospho [S4(100)]	Flag_tagged_mouse_Bcnt 1xPhospho [S257(100)]	2	6	2653.19	100		High	74	10.16	L.DWESFKEEEGIGEELAIHNRGK.E	[254-275]	1xPhospho [S257(100)]	Used
	High	[L].DWESFKEEEGIGEELAIHNRGK.[E]			4	6	2573.23	0.01		High	79	10.09	L.DWESFKEEEGIGEELAIHNRGK.E	[254-275]		Used
	High	[L].DWESFKEEEGIGE.[E]	1xPhospho [S4(100)]	Flag_tagged_mouse_Bcnt 1xPhospho [S257(100)]	1	5	1634.63	100		High	47	10.64	L.DWESFKEEEGIGE.E	[254-266]	1xPhospho [S257(100)]	Used
	High	[L].DWESFKEEEGIGE.[E]			2	5	1554.66	0.01		High	42	10.24	L.DWESFKEEEGIGE.E	[254-266]		Used
	High	[V].DAASKEAKSFLKQTER.[E]			3	2	1808.95	1.537		High	66	8.49	V.DAASKEAKSFLKQTER.E	[190-205]		Used
	High	[K].DDDDKGSMEEF.[D]			4	5	1287.47	1.768		High	62	9.08	K.DDDDKGSMEEF.D	[5-15]		Used
	High	[K].DDDDKGSMEEF.[D]	1xOxidation [M8]		8	5	1303.46	2.306		High	61	8.45	K.DDDDKGSMEEF.D	[5-15]		Used
	High	[K].DDDDKGSMEEF.[D]	1xPhospho [S7(100)]	Flag_tagged_mouse_Bcnt 1xPhospho [S11(100)]	12	5	1367.43	1.541		High	58	9.32	K.DDDDKGSMEEF.D	[5-15]	1xPhospho [S11(100)]	Used
	High	[K].DDDDKGSMEEF.[D]	1xOxidation [M8]; 1xPhospho [S7(100)]	Flag_tagged_mouse_Bcnt 1xPhospho [S11(100)]	10	5	1383.43	1.32		High	61	8.67	K.DDDDKGSMEEF.D	[5-15]	1xPhospho [S11(100)]	Used
	High	[D].DDKGSMEEF.[D]			2	3	1057.41	1.262		High	38	9.01	D.DDKGSMEEF.D	[7-15]		Used
	High	[E].DEEEQEGGLGSENARKKKE.[D]			6	6	2133.01	1.52		High	82	7.21	E.DEEEQEGGLGSENARKKKE.D	[99-117]		Used
	High	[E].DELWASFLN.[D]			7	1	1094.52	1.068		High	44	12.85	E.DELWASFLN.D	[118-126]		Used
	High	[E].DELWASFLN.[D]	1xPhospho [S6(100)]	Flag_tagged_mouse_Bcnt 1xPhospho [S123(100)]	2	1	1174.48	100		High	42	13.36	E.DELWASFLN.D	[118-126]	1xPhospho [S123(100)]	Used
	High	[F].DFAGEEVRVTK.[E]			3	2	1250.64	4.612		High	45	8.5	F.DFAGEEVRVTK.E	[177-187]		Used
	High	[F].DFAGEEVRVTKEV.[D]			5	3	1478.75	2.87		High	45	9.07	F.DFAGEEVRVTKEV.D	[177-189]		Used
	High	[V].DHRQFEIER.[D]			1	2	1229.6	100		High	27	7.98	V.DHRQFEIER.D	[289-297]		Used
	High	[D].DKGSMEEF.[D]			2	2	942.387	1.55		High	29	8.84	D.DKGSMEEF.D	[8-15]		Used
	High	[E].EVRVTK.[E]			12	0	731.441	0.809		High	19	1.64	E.EVRVTK.E	[182-187]		Used
	High	[D].DKGSMEEF.[D]	1xOxidation [M5]		3	2	958.382	0.72		High	22	8.12	D.DKGSMEEF.D	[8-15]		Used
	High	[L].DRVDHRQF.[E]			4	1	1072.53	1.25		High	29	7.41	L.DRVDHRQF.E	[286-293]		Used
	High	[N].DVGPKSKAAPGSQTKVA.[E]	1xPhospho [S12(100)]	Flag_tagged_mouse_Bcnt 1xPhospho [S138(100)]	3	0	1720.86	3.66		High	45	7.47	N.DVGPKSKAAPGSQTKVA.E	[127-143]	1xPhospho [S138(100)]	Used
	High	[N].DVGPKSKAAPGSQTKVAEET.[E]			6	2	2000.03	0.688		High	48	7.51	N.DVGPKSKAAPGSQTKVAEET.E	[127-146]		Used
	High	[N].DVGPKSKAAPGSQTKVAEET.[E]	1xPhospho [S12(100)]	Flag_tagged_mouse_Bcnt 1xPhospho [S138(100)]	2	2	2080	2.144		High	34	7.64	N.DVGPKSKAAPGSQTKVAEET.E	[127-146]	1xPhospho [S138(100)]	Used
	High	[N].DVGPKSKAAPGSQTKVAEETE.[E]			6	3	2129.07	0.623		High	63	7.55	N.DVGPKSKAAPGSQTKVAEETE.E	[127-147]		Used
	High	[N].DVGPKSKAAPGSQTKVAEETE.[E]	1xPhospho [S12(98.5)]	Flag_tagged_mouse_Bcnt 1xPhospho [S138(98.5)]	1	3	2209.04		No Quan Values	High	47		N.DVGPKSKAAPGSQTKVAEETE.E	[127-147]	1xPhospho [S138(98.5)]	Not Used
	High	[N].DVGPKSKAAPGSQTKVAEETEEISSNKPLVKA.[D]			3	4	3295.74	1.788		High	42	8.57	N.DVGPKSKAAPGSQTKVAEETEEISSNKPLVKA.D	[127-158]		Used
	High	[N].DVGPKSKAAPGSQTKVAEETEEISSNKPLVKADEL.[D]			1	6	3652.89	7.807		High	15	9	N.DVGPKSKAAPGSQTKVAEETEEISSNKPLVKADEL.D	[127-161]		Used
	High	[L].DWESFK.[E]			3	1	811.362	0.114		High	31	9.43	L.DWESFK.E	[254-259]		Used
	High	[L].DWESFKE.[E]			2	2	940.405	0.01		High	14	9.5	L.DWESFKE.E	[254-260]		Used
	High	[L].DWESFKE.[E]	1xPhospho [S4(100)]	Flag_tagged_mouse_Bcnt 1xPhospho [S257(100)]	1	2	1020.37		No Quan Values	High	13		L.DWESFKE.E	[254-260]	1xPhospho [S257(100)]	Not Used
	High	[L].DWESFKEEEGIG.[E]			3	4	1425.62	0.145		High	21	10.22	L.DWESFKEEEGIG.E	[254-265]		Used
	High	[L].DWESFKEEEGIG.[E]	1xPhospho [S4(100)]	Flag_tagged_mouse_Bcnt 1xPhospho [S257(100)]	4	4	1505.58	71.24		High	27	10.69	L.DWESFKEEEGIG.E	[254-265]	1xPhospho [S257(100)]	Used
	High	[D].DKGSMEEF.[D]	1xPhospho [S4(100)]	Flag_tagged_mouse_Bcnt 1xPhospho [S11(100)]	4	2	1022.35	1.093		High	18	9.12	D.DKGSMEEF.D	[8-15]	1xPhospho [S11(100)]	Used
	High	[E].EVRVTKEV.[D]			4	1	959.552	1.083		High	33	7.58	E.EVRVTKEV.D	[182-189]		Used

### Sheet: Chymotrypsin
Description	Coverage [%]	# Peptides	# PSMs	# Unique Peptides	# AAs	MW [kDa]	calc. pI	Score Mascot: Mascot	# Peptides (by Search Engine): Mascot	Abundance Ratio: (CT_upper band) / (CT_lower band)	Modifications
Flag_tagged_mouse_Bcnt	67	30	479	30	306	34.2	4.81	3575	30	1.039	Acetyl [K194]; Phospho [S11(100); S37(100); S214(98.8); S257(100)]; Acetyl [N-Term]
	Confidence	Annotated Sequence	Modifications	Modifications in Master Proteins	# PSMs	# Missed Cleavages	Theo. MH+ [Da]	Abundance Ratio: (CT_upper band) / (CT_lower band)	Quan Info	Confidence (by Search Engine): Mascot	Ions Score (by Search Engine): Mascot	Top Apex RT [min]	Sequence in Protein	Positions in Protein	Peptide Group Modifications in Protein	Quan Usage
	High	[F].AGEEVRVTKEVDAASKEAKSF.[L]			1	0	2251.16		No Quan Values	High	28		F.AGEEVRVTKEVDAASKEAKSF.L	[179-199]		Not Used
	High	[L].KQTEREKPQAL.[V]			6	0	1327.73	0.694		High	27	6.05	L.KQTEREKPQAL.V	[201-211]		Used
	High	[F].LDRVDHRQF.[E]			65	1	1185.61	1.072		High	22	7.11	F.LDRVDHRQF.E	[285-293]		Used
	High	[Y].IERKAF.[L]			9	0	763.446	0.995		High	20	6.58	Y.IERKAF.L	[279-284]		Used
	High	[Y].IERKAFL.[D]			1	1	876.53		No Quan Values	High	16		Y.IERKAFL.D	[279-285]		Not Used
	High	[F].LKQTEREKPQAL.[V]			46	1	1440.82	1.149		High	43	6.61	F.LKQTEREKPQAL.V	[200-211]		Used
	High	[F].LNDVGPKSKAAPGSQTKVAEETEEISSNKPL.[V]			55	1	3224.66	1.041		High	48	8.77	F.LNDVGPKSKAAPGSQTKVAEETEEISSNKPL.V	[125-155]		Used
	High	[F].LNDVGPKSKAAPGSQTKVAEETEEISSNKPL.[V]	1xPhospho [S14(98.5)]	Flag_tagged_mouse_Bcnt 1xPhospho [S138(98.5)]	4	1	3304.63	100		High	54	9.03	F.LNDVGPKSKAAPGSQTKVAEETEEISSNKPL.V	[125-155]	1xPhospho [S138(98.5)]	Used
	High	[F].LNDVGPKSKAAPGSQTKVAEETEEISSNKPLVKADEL.[D]			4	2	3880.02	0.01		High	41	9.28	F.LNDVGPKSKAAPGSQTKVAEETEEISSNKPLVKADEL.D	[125-161]		Used
	High	[-].MDYKDDDDKGSMEEF.[D]	1xAcetyl [N-Term]; 2xOxidation [M1; M12]; 1xPhospho [S11(100)]	Flag_tagged_mouse_Bcnt 1xAcetyl [N-Term]; 1xPhospho [S11(100)]	1	1	1978.66		No Quan Values	High	42		-.MDYKDDDDKGSMEEF.D	[1-15]	1xAcetyl [N-Term]; 1xPhospho [S11(100)]	Not Used
	High	[L].NDVGPKSKAAPGSQTKVAEETEEISSNKPL.[V]			5	0	3111.58	1.145		High	52	8.63	L.NDVGPKSKAAPGSQTKVAEETEEISSNKPL.V	[126-155]		Used
	High	[Y].SEDDVNEL.[V]	1xPhospho [S1(100)]	Flag_tagged_mouse_Bcnt 1xPhospho [S37(100)]	2	0	1000.35	1.329		High	45	9.61	Y.SEDDVNEL.V	[37-44]	1xPhospho [S37(100)]	Used
	High	[L].VKADEL.[D]			3	0	674.372	0.807		High	17	7.37	L.VKADEL.D	[156-161]		Used
	High	[L].VKADELDKPRESEKVKITKVF.[D]			9	1	2459.39	1.042		High	53	8.46	L.VKADELDKPRESEKVKITKVF.D	[156-176]		Used
	High	[L].VTSPATPLPAGSGIKRASGMSSL.[L]	1xOxidation [M20]		6	0	2201.16	1.038		High	28	9	L.VTSPATPLPAGSGIKRASGMSSL.L	[212-234]		Used
	High	[L].VTSPATPLPAGSGIKRASGMSSL.[L]	1xOxidation [M20]; 1xPhospho [S3(98.9)]	Flag_tagged_mouse_Bcnt 1xPhospho [S214(98.9)]	8	0	2281.13	4.173		High	35	9.37	L.VTSPATPLPAGSGIKRASGMSSL.L	[212-234]	1xPhospho [S214(98.9)]	Used
	High	[F].KEEEGIGEELAIHNRGKEGY.[I]			2	1	2258.1	0.01		High	21	8.52	F.KEEEGIGEELAIHNRGKEGY.I	[259-278]		Used
	High	[L].VTSPATPLPAGSGIKRASGMSSLL.[G]	1xOxidation [M20]		4	1	2314.24	1.485		High	33	9.84	L.VTSPATPLPAGSGIKRASGMSSLL.G	[212-235]		Used
	High	[F].KEEEGIGEEL.[A]			4	0	1132.54	0.437		High	53	9.13	F.KEEEGIGEEL.A	[259-268]		Used
	High	[L].GSENARKKKEDELW.[A]			2	1	1689.86	0.01		High	22	7.6	L.GSENARKKKEDELW.A	[108-121]		Used
	High	[L].AIHNRGKEGY.[I]			11	0	1144.59	0.799		High	24	5.83	L.AIHNRGKEGY.I	[269-278]		Used
	High	[L].AIHNRGKEGYIERKAF.[L]			4	1	1889.01	0.822		High	27	7.42	L.AIHNRGKEGYIERKAF.L	[269-284]		Used
	High	[W].ASFLNDVGPKSKAAPGSQTKVAEETEEISSNKPL.[V]			6	2	3529.8	0.617		High	55	9.67	W.ASFLNDVGPKSKAAPGSQTKVAEETEEISSNKPL.V	[122-155]		Used
	High	[F].DFAGEEVRVTKEVDAASKEAKSF.[L]			141	1	2513.25	0.984		High	73	10.72	F.DFAGEEVRVTKEVDAASKEAKSF.L	[177-199]		Used
	High	[F].DFAGEEVRVTKEVDAASKEAKSF.[L]	1xAcetyl [K18]	Flag_tagged_mouse_Bcnt 1xAcetyl [K194]	1	1	2555.26		No Quan Values	High	34		F.DFAGEEVRVTKEVDAASKEAKSF.L	[177-199]	1xAcetyl [K194]	Not Used
	High	[F].DFAGEEVRVTKEVDAASKEAKSFL.[K]			19	2	2626.34	1.022		High	61	11.93	F.DFAGEEVRVTKEVDAASKEAKSFL.K	[177-200]		Used
	High	[L].DKPRESEKVKITKVF.[D]			2	0	1804.03	1.339		High	25	8.06	L.DKPRESEKVKITKVF.D	[162-176]		Used
	High	[L].DRVDHRQF.[E]			8	0	1072.53	1.077		High	26	7.11	L.DRVDHRQF.E	[286-293]		Used
	High	[L].DWESFKEEEGIGEEL.[A]			1	2	1796.79	0.01		High	45	11.65	L.DWESFKEEEGIGEEL.A	[254-268]		Used
	High	[L].DWESFKEEEGIGEEL.[A]	1xPhospho [S4(100)]	Flag_tagged_mouse_Bcnt 1xPhospho [S257(100)]	1	2	1876.75		No Quan Values	High	53		L.DWESFKEEEGIGEEL.A	[254-268]	1xPhospho [S257(100)]	Not Used
	High	[L].EKSKLDWESF.[K]			7	2	1268.62	0.2		High	53	10.22	L.EKSKLDWESF.K	[249-258]		Used
	High	[L].EKSKLDWESF.[K]	1xPhospho [S9(100)]	Flag_tagged_mouse_Bcnt 1xPhospho [S257(100)]	3	2	1348.58	100		High	52	10.75	L.EKSKLDWESF.K	[249-258]	1xPhospho [S257(100)]	Used
	High	[L].EKSKLDWESFKEEEGIGEEL.[A]			11	3	2382.13	0.078		High	81	10.73	L.EKSKLDWESFKEEEGIGEEL.A	[249-268]		Used
	High	[L].EKSKLDWESFKEEEGIGEEL.[A]	1xPhospho [S9(100)]	Flag_tagged_mouse_Bcnt 1xPhospho [S257(100)]	13	3	2462.1	100		High	78	11	L.EKSKLDWESFKEEEGIGEEL.A	[249-268]	1xPhospho [S257(100)]	Used
	High	[Y].KDDDDKGSMEEF.[D]	1xOxidation [M9]; 1xPhospho [S8(100)]	Flag_tagged_mouse_Bcnt 1xPhospho [S11(100)]	1	0	1511.52	3.72		High	63	7.52	Y.KDDDDKGSMEEF.D	[4-15]	1xPhospho [S11(100)]	Used
	High	[L].VTSPATPLPAGSGIKRASGMSSLL.[G]	1xOxidation [M20]; 1xPhospho [S3(98.9)]	Flag_tagged_mouse_Bcnt 1xPhospho [S214(98.9)]	7	1	2394.21	7.891		High	21	10.25	L.VTSPATPLPAGSGIKRASGMSSLL.G	[212-235]	1xPhospho [S214(98.9)]	Used
	Medium	[F].EIERDLRL.[S]			6	1	1043.58	0.724		Medium	17	9.13	F.EIERDLRL.S	[294-301]		Used
