## Supplemental Table 3 for "Assessment of a western blot signal for the Bcnt/Cfdp1, a tentative component of Srcap chromatin remodeling complex; trial to overcome off-target problems"

### Sheet: Sheet1
Category	Gene_Symbol	Description	Cfdp1- K1 RNA_Read_Count	vdR2-4 RNA_Read_Count	Cfdp1-K1 RNA_FPKM	vdR2-4 RNA_FPKM	Ratio	Gene_ID	Transcript_ID
I. Target gene	Cfdp1	craniofacial development protein 1	4695	7405	101.75	136.8	0.74	23837	NM_011801
	Actb	actin, beta	124699	215890	1710.18	2523.81	0.677618	11461	NM_007393
	Gapdh	glyceraldehyde-3-phosphate dehydrogenase	100767	120417	1866.05	1900.81	0.981712	14433	NM_001289726,NM_008084
II. House keeping genes	Rps18	ribosomal protein S18	51959	61235	2610.98	2622.95	0.995436	20084	NM_011296
	Atp5f1	ATP synthase, H+ transporting, mitochondrial F0 complex, subunit B1	11985	15501	192.29	212	0.907028	11950	NM_001304719,NM_009725
	Tfrc	transferrin receptor	20570	16231	110.22	74.14	1.48665	22042	NM_011638
	Rplp1	ribosomal protein, large, P1	64720	85314	3641.42	4091.66	0.889962	56040	NM_018853
III. Adjacent genes	Tmem170	transmembrane protein 170	847	667	11.47	7.7	1.48961	66817	NM_025781
	Bcar1	breast cancer anti-estrogen resistance 1	2216	4631	18.5	32.93	0.561798	12927	NM_001198839,NM_009954
	Srcap	Snf2-related CREBBP activator protein	7499	7135	18.11	14.69	0.68	100043597	NM_001304266
	Dmap1	DNA methyltransferase 1-associated protein 1	1175	1385	20.44	20.54	1	66233	NM_023178
IV. Chromatin Remodeling	Ep400	E1A binding protein p400	6550	6830	15.97	14.22	1.12	75560	NM_029337,NM_173066
Complex components	Ruvbl1	RuvB-like protein 1	6513	7170	102.76	96.42	1.06575	56505	NM_019685
	Ruvbl2	RuvB-like protein 2	15960	19065	250.9	255.46	0.98215	20174	NM_011304
