## Supplemental Table 4 for "Assessment of a western blot signal for the Bcnt/Cfdp1, a tentative component of Srcap chromatin remodeling complex; trial to overcome off-target problems"

### Sheet: Sheet1
Transcript No.	Symbol	Description	Bcnt/Cfdp1 Mutant_ FPKM	Control (WT)_ FPKM	Ratio	Log2		0
NM_011801	Cfdp1	craniofacial development protein 1	101.75	136,79	0.74.	-0.43
Guidance
NM_023580	Epha1	Eph receptor A1	9.3	22.68	0.41	-1.29		-1.2863
NM_007936	Epha4	Eph receptor A4	12.02	9.92	1.21	0.28		0.275007
NM_001290997,NM_001291000,NM_172537,NM_199238,NM_199239,NM_199240,NM_199241	Sema6d	sema domain, transmembrane domain (TM), and cytoplasmic domain, (semaphorin) 6D	0	0.06	0			#NUM!
NM_008744	Ntn1	netrin 1	19.54	24.65	0.79	-0.34		-0.340075
								#NUM!
Matrix I								#NUM!
NM_008480	Lama1	laminin, alpha 1	3.25	4.32	0.75	-0.42		-0.415037
NM_001081421	Galnt16	UDP-N-acetyl-alpha-D-galactosamine:polypeptide N-acetylgalactosaminyltransferase 16	0.04	0.13	0.3	-1.74		-1.73697
NM_001289496,NM_001289498,NM_178748	Egflam	EGF-like, fibronectin type III and laminin G domains	0	0.08	0			#NUM!
								#NUM!
Adhesion I								#NUM!
NM_001033228	Itga1	integrin alpha 1	0.96	2.3	0.41	-1.29		-1.2863
NM_001001309,NR_138462	Itga8	integrin alpha 8	0.26	1.23	0.21	-2.25		-2.25154
NM_001042726,NM_021543	Pcdh8	protocadherin 8	0.03	0.21	0.14	-2.84		-2.8365
NM_001105245,NM_001105246	Pcdh19	protocadherin 19	0.16	0.44	0.36	-1.47		-1.47393
NM_021451	Pmaip1	phorbol-12-myristate-13-acetate-induced protein 1	38.94	21.61	1.8	0.85		0.847997
			0					#NUM!
Adhesion II								#NUM!
NM_001306071,NM_001306162,NM_013565	Itga3	integrin alpha 3	2.37	28.4	0.08	-3.64		-3.64386
NM_026163	Pkp2	plakophilin 2	22.46	23.37	0.96	-0.06		-0.0588937
NM_013723	Podxl	podocalyxin-like	9.76	19.16	0.51	-0.97		-0.971431
NM_001039959,NM_001286518,NM_009643,NR_104460	Ahnak	AHNAK nucleoprotein (desmoyokin)	3.06	15.87	0.19	-2.4		-2.39593
NM_054044	Adgra2	adhesion G protein-coupled receptor A2	0.02	1.28	0.02	-5.64		-5.64386
NM_021409	Pard6b	par-6 family cell polarity regulator beta	8	15.62	0.51	-0.97		-0.971431
								#NUM!
Matrix II								#NUM!
NM_013500	Hapln1	hyaluronan and proteoglycan link protein 1	0	0.26	0			#NUM!
NM_007742	Col1a1	collagen, type I, alpha 1	0	3.3	0			#NUM!
NM_008483	Lama4	laminin, alpha 4	6.25	7.32	0.85	-0.23		-0.234465
								#NUM!
Cytoskelton								#NUM!
NM_001080774,NM_001080775,NM_008659	Myo1c	myosin IC	12.28	29.6	0.41	-1.29		-1.2863
NM_011701	Vim	vimentin	135.74	345.95	0.39	-1.36		-1.35845
NM_031170	Krt8	keratin 8	3.33	403.99	0.008	-6.97		-6.96578
NM_010664	Krt18	keratin 18	3.46	261.91	0.013	-6.27		-6.26534
NM_001313963,NM_008471	Krt19	keratin 19	1.31	72.27	0.018	-5.8		-5.79586
