## Supplemental Table 5 for "Assessment of a western blot signal for the Bcnt/Cfdp1, a tentative component of Srcap chromatin remodeling complex; trial to overcome off-target problems"

### Sheet: Sheet1
REAGENTS or MATERIALS		SOURCE
I. Antibodies	Immunogen
Anti-BCNT-C in Guinea Pig	BCNT/CFDP1 259-276th Peptide Cys-EELAIHNRGKEGYIERKA	Custom-made Takara Ref. MBE (Iwashita et al., 2003, [16])
Anti-mBcntN in Guinea Pig	Mouse Bcnt/Cfdp1 41-56th peptide Ac-GEEQAEKTKGKRRKAQ-Cys	Custom-made Takara Ref. Sci Rep (Nakashima et al., 2019, [17])
Anti-CFDP1 (1) in Rabbit	BCNT/CFDP1 249-299th Petide	Bethyl A305-624A-M clone1
Anti-CFDP1 (2) in Rabbit	BCNT/ CFDP1 172-299th recombinant	Proteintech 26636-1-AP
Anti-p54nrb in Rabbit		GeneTex GTX101419 Lot No. 40037
anti-DYKDDDDK tag in Mouse (Mono clonal)		Wako clone 9C11 Cat. No. 018-22381
HRP-conjugated goat anti-mouse IgG light chain		Jackson Laboratories Cat. No. 115-035-174
HRP-conjugated goat anti-mouse IgG		Jackson ImmunoResearch Cat.No. 715-035-151
HRP-conjugated goat anti-rabbit		Jackson ImmunoResearch Cat.No 711-036-152
HRP-conjugated goat anti-Gunea Pig		Jackson ImmunoResearch Cat No. 706-035-148
II. Cells
Cfdp1- K1		JCRB Cell Bank AyuK7D01 Lot No. 09092016
vdR2-4		JCRB Cell Bank JCRB1658 Lot No. 01232016
T-REx HEK293		Ref. Biosci Rep (Iwashita et al., 2015)
G11 clone T-REx cells stably expressing His-tag BCNT		Ref. Biosci Rep (Iwashita et.al.. 2015)
III. Cell culture
35-mm dish		Thermo Scientific Cat. No. 150460
60-mm dish		Thermo Scientific Cat No. 150460
100-mm dish		Greiner Cat. No. 664160013
48 well multi well plate		Coster Cat. No. 3548
12 well multi well plate		Falcon Cat. No. 353043
Cell Counting Plate, Improved Neubauer Type		Watson Bio Lab Cat. No. 177-112C
Trypan Blue		nacalai Cat. No. 355-84
Cell scraper 17-mm width		Sumilon Cat. No. MS-93170
DMEM-GlutaMAX-1		gibco 10569-010
ESGRO Complete Plus serum Free Clonal Grade medium		EMD Millipore Corp Cat. No. SF001-100P
GSK3 b Inhibitor		EMD Millipore Corp Cat. No. SF012-050
TrypLE express		gibco Cat. No. 12605-010
Accutase		innovative cell technologies Cat. No. AT-104
Puromycin Dihydrochloride		Fuji Film Cat. No. 160-23151
G-418 Sulfate		Wako Cat. No. 078-059961
Gentamicin Sulfate		nacalai tesque Cat. No. 08975-81
iMatrix-511		nippi Cat. No.892013
Poly vinyl alcohol (87-90% hydrolyzed, average mol wt 30,000-70,000		Sigma-Aldrich Cat. No. P8136
Lipofectamine 3000		Invitrogen Cat. No. L3000-015
IV. Miscellaneous
Nonidet P-40		nacalai tesque Cat. No. 23640-65
Deoxycholic Acid Sodium Salt Monohydrate		nacalai tesque Cat. No. 10712-12
Phos-tag agarose		MANAC Cat. No. AG-503
DYKDDDDK peptide		Wako Cat. No. 048-30954
Comassie Brilliant Blue R		Sigma-Aldrich Cat. No. B-7920
Protein Standards Precision Plus Protein		Bio-Rad Cat. No.1610373
Immun-Blot PVDF membrane		Bio-Rad Cat. No.1620177
Skim milk		nacalai tesque Cat. No. 31149-75
Tween 20		Sigma-Aldrich P7949
ImmunoStar Zeta		Wako Cat. No. 297-72403
ImmunoStar LD		Wako Cat. No. 292-69903
Phosphatase inhibitor Cocktail PhosSTOP		Roche Cat. No. 04906837001
Proteinase inhibitor Cocktail Complete EDTA-free		Roche Cat. No. 05892791001
Spin column 0.8 mL		Protenova Cat. No. P-019
Biomasher II		nippi Cat. No. 320 103
TRI reagent		Molecular Research Center, Inc. Cat. No. TR118
100 bp ladder maekr		GeneDireX, Inc. Cat. No. DM003-R500
KAPA HiFi HotStart DNA polymerase		KAPA Biosystems Cat. No. KK2502
Wizard® SV Gel and PCR Clean-Up System		Promega Cat. No. A9281
SuperScript™ III First-Strand Synthesis SuperMix		ThermoFisher Scientific (Invitrogen) Cat. No. 18080-400
TURBO™ DNase		ThermoFisher Scientific (Ambion) Cat. No. AM2238
PureLink RNA Mini Kit		ThermoFisher Scientific (Invitrogen) Cat. No. 12183018A
RNA Clean & Concentrator™ -25		Zymo Research Cat. No. R1017
Phenol:Chloroform:Isoamyl Alcohol 25:24:1 Mixed, pH 5.2		nacalai tesque Cat. No. 26058-96
BCA protein assay kit		ThermoFisher Scientific (Pierce) Cat. No. 23227
Achromobacter protease I		Dr. Masaki T. (Ibaraki Univ. Ref. Biochim.Biophys. Acta. 1981 660:44–50)
AspN		Roche Cat. No. 11054589001
Chymotrypsin		Cooper Biomedical Cat. No. NA
