## Supplemental Table 6 for "Assessment of a western blot signal for the Bcnt/Cfdp1, a tentative component of Srcap chromatin remodeling complex; trial to overcome off-target problems"

### Sheet: Sheet1
No.	Name	Description		Sequence
1	mBcnt-Fw	Sac I-Bam HI-kozak-mBcnt_Fw	5'-	GAGCTCGGATCCGCCGCCATGGAGGAATTCGACTCCGAAG	3'
2	mBcnt-Rev	mBcnt-Xho I-Xba I_Rev	5'-	GAGCTCCTCGAGTCAAGGTTTCATTTTGCTCAGC	3'
3	hph-Rev	hph-Xho I-Sac I_Rev	5'-	GAGCTCCTCGAGCCGATGCAAAGTGCCGATAAAC	3'
